# Novel female reproductive organ differentiates postmating transcriptional response to insemination versus arrival of sperm in bedbugs

**DOI:** 10.64898/2026.03.17.707905

**Authors:** Birte M. Martens, Caitlin E. McDonough-Goldstein, Oliver Otti, Susanne Broschk, Lucas Kullmann, Klaus Reinhardt, Martin D. Garlovsky

## Abstract

Following the evolution of internal fertilisation, the female reproductive tract became the site of reproductive interactions. However, our understanding of the evolution of female reproductive tract function, including postmating responses critical for reproductive success, are taxonomically limited. Traumatic insemination in the common bedbug (*Cimex lectularius*) presents an unusual scenario under which postmating responses unfold. Bedbugs have evolved a novel organ, the mesospermalege, that is the site of initial ejaculate × female interactions. As the female reproductive tract does not take receipt of the ejaculate until several hours after mating, bedbugs provide a unique opportunity to explore the evolution of a novel reproductive organ that decouples postmating female responses involved in mating and transfer of the ejaculate from sperm storage, ovulation, and oviposition. Here we show that the mesospermalege has a gene expression profile consistent with functions of ejaculate processing and immune response normally found in the lower reproductive tract of other insect species. In parallel, the postmating response in the lower female reproductive tract is delayed, coinciding with movement of sperm through the female, clearly showing that the postmating response has evolved in response to sperm receipt rather than being an innate function of the tissue. Notably, we also found expression of male seminal fluid genes in the mesospermalege, indicating that intersexual molecular dynamics influence the evolution of reproductive tissues. Our results provide insights into the evolution of novel reproductive traits and female postmating physiology in a global pest with an unusual reproductive biology.

**SIGNIFICANCE:** Reproduction poses one of the most persistent challenges faced by animals whereby females undergo a series of physiological changes after mating. The independent origin of a reproductive organ in bedbugs (called the mesospermalege) which has evolved to alleviate the costs of traumatic insemination presents a unique case to study the evolution of a novel trait and postmating physiology. Using transcriptomics, we show that many genes normally expressed in the female reproductive tract are instead expressed in the mesospermalege. The reproductive tract also shows a delayed postmating transcriptional response coinciding with sperm entry into the reproductive tract. Our results provide insights into the evolution of reproductive traits and female postmating physiology in a global pest with an unusual reproductive biology.
