## Supplementary tables for "Novel female reproductive organ differentiates postmating transcriptional response to insemination versus arrival of sperm in bedbugs"

### Sheet: Sheet5
Table S1	Gene ontology enrichment analysis for genes with tissue-specific (background gene list n = 20,808). Only GO terms where p ≤ 0.05 are shown.
Table S2	Orthologs of D. melanogaster female reproductive tract genes (McDonough et al. 2021 doi:10.1093/g3journal/jkab020.) identified in each tissue.
Table S3	Gene ontology enrichment analysis for genes differentially expressed in the mesospermalege after mating. Genes were clustered in 5 groups for GO enrichment analysis with all genes expressed in the mesospermalege as background (n = 7,727). Only GO terms where p ≤ 0.05 are shown.
Table S4	Gene ontology enrichment analysis for genes differentially expressed in the lower reproductive tract after mating. Groups were defined based on comparison to unmated samples for GO enrichment analysis with all genes expressed in the lower reproductive tract as background (n = 7,918). Only GO terms where p < 0.05 are shown.

### Sheet: Table S1
Tissue	GO.ID	Term	Annotated	Significant	Expected	classic	GO.cat
Head	GO:0030154	cell differentiation	152	12	5.01	2.1e-08	BP
	GO:0046856	phosphatidylinositol dephosphorylation	16	6	0.53	1.7e-07	BP
	GO:0009653	anatomical structure morphogenesis	105	11	3.46	2e-06	BP
	GO:0050896	response to stimulus	649	25	21.38	4.3e-06	BP
	GO:0019752	carboxylic acid metabolic process	161	14	5.3	8.1e-06	BP
	GO:0007600	sensory perception	28	5	0.92	0.0001	BP
	GO:0003008	system process	30	7	0.99	0.00028	BP
	GO:0006520	amino acid metabolic process	121	12	3.99	0.00261	BP
	GO:0007165	signal transduction	412	16	13.57	0.00278	BP
	GO:0006813	potassium ion transport	21	4	0.69	0.0028	BP
	GO:0170035	L-amino acid catabolic process	20	3	0.66	0.00464	BP
	GO:0009064	glutamine family amino acid metabolic pr...	22	3	0.72	0.00611	BP
	GO:0170040	proteinogenic amino acid catabolic proce...	22	3	0.72	0.00611	BP
	GO:0048856	anatomical structure development	235	16	7.74	0.00991	BP
	GO:0006508	proteolysis	530	17	17.46	0.01415	BP
	GO:0051239	regulation of multicellular organismal p...	27	4	0.89	0.01438	BP
	GO:0006357	regulation of transcription by RNA polym...	119	6	3.92	0.01686	BP
	GO:0006633	fatty acid biosynthetic process	36	3	1.19	0.02379	BP
	GO:0006810	transport	491	17	16.18	0.0275	BP
	GO:0045893	positive regulation of DNA-templated tra...	39	3	1.28	0.02934	BP
	GO:0048729	tissue morphogenesis	16	2	0.53	0.03036	BP
	GO:0045187	regulation of circadian sleep/wake cycle...	16	2	0.53	0.03036	BP
	GO:0032222	regulation of synaptic transmission, cho...	16	2	0.53	0.03036	BP
	GO:0007186	G protein-coupled receptor signaling pat...	16	2	0.53	0.03036	BP
	GO:1903818	positive regulation of voltage-gated pot...	16	2	0.53	0.03036	BP
	GO:0009063	amino acid catabolic process	27	4	0.89	0.03363	BP
	GO:0007267	cell-cell signaling	29	4	0.96	0.03364	BP
	GO:0051259	protein complex oligomerization	17	2	0.56	0.03403	BP
	GO:0170034	L-amino acid biosynthetic process	17	2	0.56	0.03403	BP
	GO:0032940	secretion by cell	17	2	0.56	0.03408	BP
	GO:0007156	homophilic cell adhesion via plasma memb...	18	2	0.59	0.03786	BP
	GO:0034765	regulation of monoatomic ion transmembra...	35	4	1.15	0.0409	BP
	GO:0170038	proteinogenic amino acid biosynthetic pr...	19	2	0.63	0.04184	BP
	GO:0009166	nucleotide catabolic process	19	2	0.63	0.04184	BP
	GO:0048513	animal organ development	72	4	2.37	0.04425	BP
	GO:0016020	membrane	2937	138	129.51	1.2e-23	CC
	GO:0005576	extracellular region	202	22	8.91	5.8e-09	CC
	GO:0045211	postsynaptic membrane	21	6	0.93	4e-06	CC
	GO:0098797	plasma membrane protein complex	39	6	1.72	0.00017	CC
	GO:0005886	plasma membrane	404	29	17.81	0.00064	CC
	GO:0110165	cellular anatomical structure	5472	215	241.29	0.00069	CC
	GO:0034703	cation channel complex	21	4	0.93	0.00097	CC
	GO:0043229	intracellular organelle	2425	58	106.93	0.00457	CC
	GO:0099512	supramolecular fiber	100	6	4.41	0.00652	CC
	GO:0045202	synapse	47	9	2.07	0.0136	CC
	GO:0005615	extracellular space	27	3	1.19	0.02008	CC
	GO:0031982	vesicle	98	5	4.32	0.04255	CC
	GO:0031410	cytoplasmic vesicle	96	4	4.23	0.04271	CC
	GO:0005506	iron ion binding	85	19	4.29	1.4e-13	MF
	GO:0004497	monooxygenase activity	74	16	3.74	2.1e-11	MF
	GO:0020037	heme binding	90	17	4.55	4.9e-11	MF
	GO:0016705	oxidoreductase activity, acting on paire...	96	16	4.85	1.3e-09	MF
	GO:0005549	odorant binding	74	14	3.74	2.5e-09	MF
	GO:0000981	DNA-binding transcription factor activit...	99	13	5	8.3e-07	MF
	GO:0048018	receptor ligand activity	29	7	1.47	4.9e-06	MF
	GO:0015293	symporter activity	24	6	1.21	1.9e-05	MF
	GO:0005230	extracellular ligand-gated monoatomic io...	45	11	2.27	2.7e-05	MF
	GO:0016791	phosphatase activity	120	11	6.06	2.9e-05	MF
	GO:0016831	carboxy-lyase activity	17	5	0.86	4.2e-05	MF
	GO:0004970	glutamate-gated receptor activity	21	5	1.06	0.00013	MF
	GO:0030170	pyridoxal phosphate binding	35	6	1.77	0.00018	MF
	GO:0005254	chloride channel activity	25	5	1.26	0.0003	MF
	GO:0022857	transmembrane transporter activity	512	48	25.87	0.00043	MF
	GO:0015085	calcium ion transmembrane transporter ac...	29	6	1.47	0.0015	MF
	GO:0030414	peptidase inhibitor activity	32	3	1.62	0.00177	MF
	GO:0003700	DNA-binding transcription factor activit...	214	21	10.81	0.0058	MF
	GO:0005509	calcium ion binding	161	10	8.13	0.00634	MF
	GO:0003674	molecular_function	6102	273	308.31	0.00732	MF
	GO:0005267	potassium channel activity	48	6	2.43	0.00813	MF
	GO:0008236	serine-type peptidase activity	227	12	11.47	0.00872	MF
	GO:0042302	structural constituent of cuticle	120	8	6.06	0.00937	MF
	GO:0003677	DNA binding	549	27	27.74	0.00953	MF
	GO:0004888	transmembrane signaling receptor activit...	233	18	11.77	0.00993	MF
	GO:0000977	RNA polymerase II transcription regulato...	19	3	0.96	0.01059	MF
	GO:0005262	calcium channel activity	19	3	0.96	0.01059	MF
	GO:0003924	GTPase activity	127	8	6.42	0.01292	MF
	GO:0005216	monoatomic ion channel activity	178	23	8.99	0.01347	MF
	GO:0016836	hydro-lyase activity	24	3	1.21	0.02022	MF
	GO:0016829	lyase activity	95	13	4.8	0.02081	MF
	GO:0015267	channel activity	189	25	9.55	0.02495	MF
	GO:0046872	metal ion binding	1317	65	66.54	0.02609	MF
	GO:0016747	acyltransferase activity, transferring g...	97	6	4.9	0.03196	MF
	GO:0043565	sequence-specific DNA binding	98	8	4.95	0.03228	MF
	GO:0005525	GTP binding	180	9	9.09	0.03343	MF
	GO:0030545	signaling receptor regulator activity	31	8	1.57	0.04738	MF
Lower reproductive tract	GO:0006508	proteolysis	530	17	8.1	2e-06	BP
	GO:0006979	response to oxidative stress	23	4	0.35	3.3e-05	BP
	GO:0019751	polyol metabolic process	19	2	0.29	0.01	BP
	GO:0170035	L-amino acid catabolic process	20	2	0.31	0.011	BP
	GO:0170040	proteinogenic amino acid catabolic proce...	22	2	0.34	0.014	BP
	GO:0006897	endocytosis	22	2	0.34	0.014	BP
	GO:0098660	inorganic ion transmembrane transport	29	2	0.44	0.023	BP
	GO:0006869	lipid transport	32	2	0.49	0.028	BP
	GO:0048856	anatomical structure development	235	5	3.59	0.032	BP
	GO:0044283	small molecule biosynthetic process	103	3	1.57	0.042	BP
	GO:0016020	membrane	2937	89	62.85	1.6e-25	CC
	GO:0005886	plasma membrane	404	15	8.64	0.00012	CC
	GO:0005576	extracellular region	202	8	4.32	0.00387	CC
	GO:0033176	proton-transporting V-type ATPase comple...	17	2	0.36	0.01593	CC
	GO:0030054	cell junction	76	3	1.63	0.04476	CC
	GO:0022857	transmembrane transporter activity	512	34	10.91	4.4e-19	MF
	GO:0020037	heme binding	90	8	1.92	1e-05	MF
	GO:0008146	sulfotransferase activity	20	4	0.43	7.7e-05	MF
	GO:0005509	calcium ion binding	161	9	3.43	0.00012	MF
	GO:0004601	peroxidase activity	25	4	0.53	0.00019	MF
	GO:0004190	aspartic-type endopeptidase activity	27	4	0.58	0.00026	MF
	GO:0008237	metallopeptidase activity	135	9	2.88	0.00058	MF
	GO:0004497	monooxygenase activity	74	5	1.58	0.00177	MF
	GO:0008509	monoatomic anion transmembrane transport...	38	4	0.81	0.00195	MF
	GO:0042302	structural constituent of cuticle	120	6	2.56	0.00291	MF
	GO:0005506	iron ion binding	85	5	1.81	0.00324	MF
	GO:0004222	metalloendopeptidase activity	53	4	1.13	0.00344	MF
	GO:0016705	oxidoreductase activity, acting on paire...	96	5	2.05	0.00546	MF
	GO:0071949	FAD binding	15	2	0.32	0.01307	MF
	GO:0016788	hydrolase activity, acting on ester bond...	310	10	6.61	0.0156	MF
	GO:0005507	copper ion binding	18	2	0.38	0.01862	MF
	GO:0004970	glutamate-gated receptor activity	21	2	0.45	0.02497	MF
	GO:0046961	proton-transporting ATPase activity, rot...	22	2	0.47	0.02726	MF
	GO:0004180	carboxypeptidase activity	22	2	0.47	0.02726	MF
	GO:0004553	hydrolase activity, hydrolyzing O-glycos...	56	3	1.19	0.02813	MF
	GO:0000981	DNA-binding transcription factor activit...	99	4	2.11	0.02933	MF
	GO:0005102	signaling receptor binding	52	3	1.11	0.02936	MF
	GO:0003700	DNA-binding transcription factor activit...	214	8	4.56	0.04372	MF
Mesospermalege	GO:0006508	proteolysis	530	22	15.09	9.6e-06	BP
	GO:0005975	carbohydrate metabolic process	144	12	4.1	3.7e-05	BP
	GO:0048468	cell development	62	5	1.77	0.0011	BP
	GO:0006629	lipid metabolic process	271	14	7.71	0.0015	BP
	GO:0010466	negative regulation of peptidase activit...	18	3	0.51	0.0017	BP
	GO:0048731	system development	125	9	3.56	0.002	BP
	GO:0040011	locomotion	20	3	0.57	0.0023	BP
	GO:0098542	defense response to other organism	21	3	0.6	0.0025	BP
	GO:0006897	endocytosis	22	3	0.63	0.003	BP
	GO:0048513	animal organ development	72	5	2.05	0.0032	BP
	GO:0009605	response to external stimulus	54	6	1.54	0.0068	BP
	GO:0006633	fatty acid biosynthetic process	36	3	1.02	0.0122	BP
	GO:0016053	organic acid biosynthetic process	63	4	1.79	0.0132	BP
	GO:0006887	exocytosis	15	2	0.43	0.0167	BP
	GO:0007399	nervous system development	83	5	2.36	0.0183	BP
	GO:0045187	regulation of circadian sleep/wake cycle...	16	2	0.46	0.019	BP
	GO:0032222	regulation of synaptic transmission, cho...	16	2	0.46	0.019	BP
	GO:1903818	positive regulation of voltage-gated pot...	16	2	0.46	0.019	BP
	GO:0016042	lipid catabolic process	49	3	1.39	0.0277	BP
	GO:0008610	lipid biosynthetic process	117	6	3.33	0.033	BP
	GO:0016051	carbohydrate biosynthetic process	22	2	0.63	0.0346	BP
	GO:0007166	cell surface receptor signaling pathway	78	4	2.22	0.035	BP
	GO:0007015	actin filament organization	26	2	0.74	0.0471	BP
	GO:0016020	membrane	2937	125	111.01	1e-28	CC
	GO:0005576	extracellular region	202	19	7.63	7.7e-09	CC
	GO:0110165	cellular anatomical structure	5472	172	206.82	1.2e-07	CC
	GO:0005886	plasma membrane	404	20	15.27	2.3e-05	CC
	GO:0005764	lysosome	31	5	1.17	7.6e-05	CC
	GO:0071944	cell periphery	439	24	16.59	0.0023	CC
	GO:0045202	synapse	47	4	1.78	0.0079	CC
	GO:0010008	endosome membrane	35	3	1.32	0.0225	CC
	GO:0098791	Golgi apparatus subcompartment	18	2	0.68	0.0384	CC
	GO:0042302	structural constituent of cuticle	120	23	4.08	6.7e-18	MF
	GO:0004553	hydrolase activity, hydrolyzing O-glycos...	56	7	1.9	5.1e-05	MF
	GO:0022857	transmembrane transporter activity	512	22	17.4	5.8e-05	MF
	GO:0004930	G protein-coupled receptor activity	120	10	4.08	0.00018	MF
	GO:0030246	carbohydrate binding	34	5	1.16	0.00029	MF
	GO:0016788	hydrolase activity, acting on ester bond...	310	14	10.53	0.00092	MF
	GO:0016705	oxidoreductase activity, acting on paire...	96	7	3.26	0.00146	MF
	GO:0035091	phosphatidylinositol binding	46	6	1.56	0.0017	MF
	GO:0004497	monooxygenase activity	74	6	2.51	0.00185	MF
	GO:0008061	chitin binding	52	5	1.77	0.0021	MF
	GO:0005230	extracellular ligand-gated monoatomic io...	45	4	1.53	0.00249	MF
	GO:0005085	guanyl-nucleotide exchange factor activi...	58	5	1.97	0.0034	MF
	GO:0005506	iron ion binding	85	6	2.89	0.00373	MF
	GO:0004867	serine-type endopeptidase inhibitor acti...	20	3	0.68	0.00485	MF
	GO:0004180	carboxypeptidase activity	22	3	0.75	0.00639	MF
	GO:0008234	cysteine-type peptidase activity	82	5	2.79	0.00906	MF
	GO:0048018	receptor ligand activity	29	3	0.99	0.01387	MF
	GO:0004888	transmembrane signaling receptor activit...	233	16	7.92	0.02426	MF
	GO:0051015	actin filament binding	15	2	0.51	0.02764	MF
	GO:0050661	NADP binding	15	2	0.51	0.02764	MF
	GO:0034235	GPI anchor binding	16	2	0.54	0.03123	MF
	GO:0030594	neurotransmitter receptor activity	31	2	1.05	0.03467	MF
	GO:0008188	neuropeptide receptor activity	17	2	0.58	0.03499	MF
	GO:0008236	serine-type peptidase activity	227	7	7.71	0.03842	MF
	GO:0140359	ABC-type transporter activity	46	3	1.56	0.04646	MF
Ovaries	GO:0006260	DNA replication	62	34	4	1.1e-17	BP
	GO:0006261	DNA-templated DNA replication	19	14	1.23	2e-16	BP
	GO:0051301	cell division	48	15	3.1	2.6e-10	BP
	GO:1903047	mitotic cell cycle process	26	11	1.68	1.6e-09	BP
	GO:0006281	DNA repair	117	21	7.55	5.5e-09	BP
	GO:0044770	cell cycle phase transition	20	9	1.29	2.7e-08	BP
	GO:0006364	rRNA processing	51	13	3.29	6.4e-08	BP
	GO:0007049	cell cycle	116	33	7.48	6.4e-08	BP
	GO:0007059	chromosome segregation	18	8	1.16	1.9e-07	BP
	GO:0000280	nuclear division	19	8	1.23	3.1e-07	BP
	GO:0051276	chromosome organization	33	8	2.13	3.5e-05	BP
	GO:0006400	tRNA modification	26	7	1.68	5.3e-05	BP
	GO:0010564	regulation of cell cycle process	20	6	1.29	9.5e-05	BP
	GO:0006468	protein phosphorylation	234	24	15.1	0.00016	BP
	GO:0006401	RNA catabolic process	34	5	2.19	0.00024	BP
	GO:0006355	regulation of DNA-templated transcriptio...	223	23	14.39	0.00047	BP
	GO:0019219	regulation of nucleobase-containing comp...	242	29	15.61	0.00051	BP
	GO:0007018	microtubule-based movement	65	9	4.19	0.00104	BP
	GO:0060255	regulation of macromolecule metabolic pr...	368	42	23.74	0.00136	BP
	GO:0009124	nucleoside monophosphate biosynthetic pr...	23	3	1.48	0.0016	BP
	GO:0065004	protein-DNA complex assembly	15	4	0.97	0.00242	BP
	GO:0006479	protein methylation	15	4	0.97	0.00242	BP
	GO:0051321	meiotic cell cycle	16	4	1.03	0.00313	BP
	GO:0022402	cell cycle process	59	19	3.81	0.0034	BP
	GO:0006351	DNA-templated transcription	294	30	18.97	0.00438	BP
	GO:0031399	regulation of protein modification proce...	18	5	1.16	0.0046	BP
	GO:0043085	positive regulation of catalytic activit...	19	4	1.23	0.00606	BP
	GO:0010604	positive regulation of macromolecule met...	61	9	3.94	0.00797	BP
	GO:0044281	small molecule metabolic process	341	20	22	0.01032	BP
	GO:0006338	chromatin remodeling	25	4	1.61	0.01639	BP
	GO:0032259	methylation	58	11	3.74	0.01768	BP
	GO:0001932	regulation of protein phosphorylation	15	3	0.97	0.02021	BP
	GO:1903311	regulation of mRNA metabolic process	15	3	0.97	0.02021	BP
	GO:0010639	negative regulation of organelle organiz...	15	3	0.97	0.02021	BP
	GO:0045944	positive regulation of transcription by ...	27	4	1.74	0.02136	BP
	GO:0008033	tRNA processing	54	11	3.48	0.02273	BP
	GO:0042254	ribosome biogenesis	80	17	5.16	0.02427	BP
	GO:0043414	macromolecule methylation	32	7	2.06	0.02771	BP
	GO:0006575	modified amino acid metabolic process	17	3	1.1	0.02848	BP
	GO:0016579	protein deubiquitination	30	4	1.94	0.03039	BP
	GO:0018193	peptidyl-amino acid modification	60	6	3.87	0.03205	BP
	GO:0006310	DNA recombination	32	4	2.06	0.03748	BP
	GO:0007623	circadian rhythm	18	2	1.16	0.03999	BP
	GO:0006974	DNA damage response	126	23	8.13	0.04336	BP
	GO:0010629	negative regulation of gene expression	50	5	3.23	0.04346	BP
	GO:0035556	intracellular signal transduction	152	12	9.81	0.0464	BP
	GO:0141124	intracellular signaling cassette	58	4	3.74	0.04773	BP
	GO:0043229	intracellular organelle	2425	222	137.73	5.6e-11	CC
	GO:0005730	nucleolus	76	17	4.32	5.9e-10	CC
	GO:0000786	nucleosome	41	12	2.33	7.8e-09	CC
	GO:0098687	chromosomal region	17	7	0.97	8.1e-07	CC
	GO:0000228	nuclear chromosome	24	8	1.36	8.6e-07	CC
	GO:0042575	DNA polymerase complex	19	6	1.08	3e-05	CC
	GO:0110165	cellular anatomical structure	5472	338	310.78	0.00014	CC
	GO:0032993	protein-DNA complex	45	15	2.56	0.00015	CC
	GO:0032991	protein-containing complex	992	71	56.34	0.00088	CC
	GO:0000793	condensed chromosome	15	4	0.85	0.00142	CC
	GO:0030684	preribosome	16	4	0.91	0.00184	CC
	GO:0140513	nuclear protein-containing complex	235	20	13.35	0.0021	CC
	GO:0005815	microtubule organizing center	42	6	2.39	0.00301	CC
	GO:0005654	nucleoplasm	74	10	4.2	0.0051	CC
	GO:0090575	RNA polymerase II transcription regulato...	24	4	1.36	0.00865	CC
	GO:0016591	RNA polymerase II, holoenzyme	27	4	1.53	0.01317	CC
	GO:0005615	extracellular space	27	4	1.53	0.01317	CC
	GO:0099080	supramolecular complex	115	11	6.53	0.01322	CC
	GO:0005737	cytoplasm	1413	64	80.25	0.0133	CC
	GO:0015630	microtubule cytoskeleton	145	15	8.24	0.01549	CC
	GO:0055029	nuclear DNA-directed RNA polymerase comp...	33	6	1.87	0.01605	CC
	GO:0016459	myosin complex	17	3	0.97	0.01947	CC
	GO:0031461	cullin-RING ubiquitin ligase complex	17	3	0.97	0.01947	CC
	GO:0000428	DNA-directed RNA polymerase complex	51	9	2.9	0.02194	CC
	GO:0000123	histone acetyltransferase complex	18	3	1.02	0.02277	CC
	GO:0098791	Golgi apparatus subcompartment	18	3	1.02	0.02277	CC
	GO:1902554	serine/threonine protein kinase complex	18	3	1.02	0.02277	CC
	GO:0005819	spindle	19	3	1.08	0.02637	CC
	GO:0016020	membrane	2937	117	166.8	0.03309	CC
	GO:1902911	protein kinase complex	19	4	1.08	0.03436	CC
	GO:0005874	microtubule	92	7	5.23	0.03988	CC
	GO:0003677	DNA binding	549	80	33.51	1.8e-24	MF
	GO:0005524	ATP binding	754	80	46.03	3.5e-18	MF
	GO:0030527	structural constituent of chromatin	39	12	2.38	9.5e-09	MF
	GO:0008017	microtubule binding	52	13	3.17	3.7e-08	MF
	GO:0046982	protein heterodimerization activity	57	13	3.48	1.2e-07	MF
	GO:0008270	zinc ion binding	303	30	18.5	9.6e-07	MF
	GO:0003723	RNA binding	386	38	23.56	1.7e-06	MF
	GO:0003777	microtubule motor activity	41	9	2.5	1.5e-05	MF
	GO:0004386	helicase activity	85	16	5.19	1.6e-05	MF
	GO:0046872	metal ion binding	1317	91	80.4	5e-05	MF
	GO:0008047	enzyme activator activity	49	7	2.99	7e-05	MF
	GO:0016538	cyclin-dependent protein serine/threonin...	19	5	1.16	0.00053	MF
	GO:0140658	ATP-dependent chromatin remodeler activi...	19	5	1.16	0.00053	MF
	GO:0008094	ATP-dependent activity, acting on DNA	50	11	3.05	0.00081	MF
	GO:0003724	RNA helicase activity	33	6	2.01	0.00121	MF
	GO:0008757	S-adenosylmethionine-dependent methyltra...	45	7	2.75	0.00125	MF
	GO:0016787	hydrolase activity	1330	81	81.19	0.00126	MF
	GO:0008170	N-methyltransferase activity	25	5	1.53	0.002	MF
	GO:0008276	protein methyltransferase activity	28	5	1.71	0.00337	MF
	GO:0004674	protein serine/threonine kinase activity	114	11	6.96	0.00342	MF
	GO:0004672	protein kinase activity	228	21	13.92	0.00351	MF
	GO:0000981	DNA-binding transcription factor activit...	99	10	6.04	0.00372	MF
	GO:0016779	nucleotidyltransferase activity	60	9	3.66	0.00384	MF
	GO:0016818	hydrolase activity, acting on acid anhyd...	295	22	18.01	0.00386	MF
	GO:0003676	nucleic acid binding	1133	131	69.16	0.00579	MF
	GO:0003674	molecular_function	6102	414	372.49	0.00594	MF
	GO:0140993	histone modifying activity	21	4	1.28	0.00684	MF
	GO:0000976	transcription cis-regulatory region bind...	23	4	1.4	0.00784	MF
	GO:0016887	ATP hydrolysis activity	146	12	8.91	0.00829	MF
	GO:0004527	exonuclease activity	23	4	1.4	0.00955	MF
	GO:0003824	catalytic activity	2996	203	182.89	0.01075	MF
	GO:0003690	double-stranded DNA binding	38	7	2.32	0.01086	MF
	GO:0004519	endonuclease activity	48	6	2.93	0.01096	MF
	GO:0140097	catalytic activity, acting on DNA	92	18	5.62	0.01342	MF
	GO:0000287	magnesium ion binding	39	5	2.38	0.01416	MF
	GO:0034212	protein N-acetyltransferase activity	15	3	0.92	0.01669	MF
	GO:0003887	DNA-directed DNA polymerase activity	16	3	0.98	0.01998	MF
	GO:0003779	actin binding	90	8	5.49	0.02114	MF
	GO:0019843	rRNA binding	17	3	1.04	0.0236	MF
	GO:0016614	oxidoreductase activity, acting on CH-OH...	72	6	4.4	0.02403	MF
	GO:0003700	DNA-binding transcription factor activit...	214	19	13.06	0.02524	MF
	GO:0043169	cation binding	1325	93	80.88	0.02656	MF
	GO:0004843	cysteine-type deubiquitinase activity	31	4	1.89	0.02689	MF
	GO:0008168	methyltransferase activity	89	11	5.43	0.03178	MF
	GO:0019205	nucleobase-containing compound kinase ac...	19	3	1.16	0.03185	MF
	GO:0016879	ligase activity, forming carbon-nitrogen...	19	3	1.16	0.03185	MF
	GO:0000049	tRNA binding	21	3	1.28	0.0414	MF
	GO:0008233	peptidase activity	487	21	29.73	0.0416	MF
	GO:0043168	anion binding	1078	102	65.81	0.0416	MF
	GO:0046983	protein dimerization activity	128	19	7.81	0.04332	MF
	GO:0004725	protein tyrosine phosphatase activity	22	3	1.34	0.04665	MF
	GO:0000166	nucleotide binding	1075	101	65.62	0.04666	MF

### Sheet: Table S2
Tissue	D. melanogaster orthologs
Head	CG3823, SerT, IA-2, Gat, Hil, Lmpt, Sclp, Drip, CG1136, CG13124, RyR, CG4239, clumsy, sls, sals, CG4213, sand, Smyd4-3, CG9297, Mlp60A, CG6329, Mf, Smyd4-2, CG10663, CG14964, CG11044, Zasp66, SmydA-5, CG43897, CG7997, Rhp, Vmat, Ktl, CngB, CG4269, CG15506, CG6055, CG14397, CAH8, CG15890
LRT	CG6083, cysu, CG32512, CG14257, Picot, sinu, Best2, CG31997, jv, hdly, TpnC73F, Pxn, egr, CG13282, CG31999, CG9650, CG13698, CG32816, mtg, Nep1, CG2121
MSL	Obp57c, CaMKII, CG31751, Lamp1, atilla, CG12730, CG12991, Rap2l, LanB2, RhoL, pigs, CtsB1, tnc, NPFR, CG6225, Karl, Mmp2, CG8646, Hml, PPO1, LManI, Tollo, CG42269, nAChRbeta3, CG6310, MFS9
Ovary	CG12012, Phm, CG31826, cwo, side, dysf, CG11529, CBP
Testis	DnaJ-60, VhaM9.7-b, sip3, Nna1, CG18155, Cc2d2a, Cyp305a1

### Sheet: Table S3
Cluster	GO.ID	Term	Annotated	Significant	Expected	classic	GO.cat
Cluster 1	GO:0035556	intracellular signal transduction	122	3	1.09	0.02	BP
	GO:0050804	modulation of chemical synaptic transmis...	15	1	0.13	0.05	BP
	GO:0016020	membrane	1737	23	16.2	0	CC
	GO:0005886	plasma membrane	184	6	1.72	0	CC
	GO:0005576	extracellular region	102	4	0.95	0.01	CC
	GO:0004497	monooxygenase activity	46	5	0.43	0	MF
	GO:0022836	gated channel activity	21	3	0.2	0	MF
	GO:0004888	transmembrane signaling receptor activit...	56	5	0.52	0	MF
	GO:0005216	monoatomic ion channel activity	46	3	0.43	0	MF
	GO:0020037	heme binding	52	3	0.49	0	MF
	GO:0005506	iron ion binding	53	3	0.5	0	MF
	GO:0016705	oxidoreductase activity, acting on paire...	64	3	0.6	0	MF
	GO:0003779	actin binding	75	3	0.7	0	MF
	GO:0004930	G protein-coupled receptor activity	31	2	0.29	0.01	MF
	GO:0035091	phosphatidylinositol binding	40	2	0.37	0.01	MF
	GO:0046873	metal ion transmembrane transporter acti...	42	2	0.39	0.01	MF
Cluster 2	GO:0051301	cell division	39	1	0.04	0.02	BP
	GO:0009966	regulation of signal transduction	60	1	0.06	0.03	BP
	GO:0016567	protein ubiquitination	71	1	0.07	0.03	BP
	GO:0006511	ubiquitin-dependent protein catabolic pr...	72	1	0.07	0.03	BP
	GO:0005789	endoplasmic reticulum membrane	130	1	0.07	0.04	CC
	GO:0061630	ubiquitin protein ligase activity	33	1	0.04	0.02	MF
	GO:0043565	sequence-specific DNA binding	60	1	0.08	0.03	MF
	GO:0003700	DNA-binding transcription factor activit...	103	1	0.14	0.05	MF
Cluster 3	GO:0006364	rRNA processing	51	5	0.24	0	BP
	GO:0009451	RNA modification	49	5	0.23	0	BP
	GO:0022618	protein-RNA complex assembly	38	3	0.18	0	BP
	GO:0000398	mRNA splicing, via spliceosome	72	3	0.33	0	BP
	GO:0006396	RNA processing	265	11	1.23	0	BP
	GO:0042254	ribosome biogenesis	80	7	0.37	0	BP
	GO:0070925	organelle assembly	28	2	0.13	0	BP
	GO:0006418	tRNA aminoacylation for protein translat...	37	2	0.17	0.01	BP
	GO:0005730	nucleolus	75	6	0.42	0	CC
	GO:0120114	Sm-like protein family complex	20	3	0.11	0	CC
	GO:1990904	ribonucleoprotein complex	250	8	1.41	0	CC
	GO:0005681	spliceosomal complex	51	3	0.29	0	CC
	GO:0005789	endoplasmic reticulum membrane	130	3	0.73	0.02	CC
	GO:0003723	RNA binding	353	15	1.35	0	MF
	GO:0140662	ATP-dependent protein folding chaperone	21	3	0.08	0	MF
	GO:0019843	rRNA binding	17	2	0.06	0	MF
	GO:0000049	tRNA binding	19	2	0.07	0	MF
	GO:0004812	aminoacyl-tRNA ligase activity	37	2	0.14	0.01	MF
	GO:0005524	ATP binding	617	6	2.35	0.02	MF
Cluster 4	GO:0009058	biosynthetic process	1131	7	9.2	0.01	BP
	GO:0006644	phospholipid metabolic process	64	2	0.52	0.02	BP
	GO:0006357	regulation of transcription by RNA polym...	85	2	0.69	0.04	BP
	GO:0006520	amino acid metabolic process	103	2	0.84	0.05	BP
	GO:0016020	membrane	1737	14	14.97	0.01	CC
	GO:0005667	transcription regulator complex	43	2	0.37	0.01	CC
	GO:0005634	nucleus	1012	8	8.72	0.04	CC
	GO:0003700	DNA-binding transcription factor activit...	103	5	0.91	0	MF
	GO:0016830	carbon-carbon lyase activity	18	2	0.16	0	MF
	GO:0005085	guanyl-nucleotide exchange factor activi...	52	2	0.46	0.02	MF
	GO:0022857	transmembrane transporter activity	260	4	2.3	0.02	MF
	GO:0016747	acyltransferase activity, transferring g...	68	2	0.6	0.03	MF
	GO:0046983	protein dimerization activity	72	2	0.64	0.04	MF
	GO:0016798	hydrolase activity, acting on glycosyl b...	55	2	0.49	0.05	MF
Cluster 5	GO:0006364	rRNA processing	51	7	0.34	0	BP
	GO:0042254	ribosome biogenesis	80	12	0.54	0	BP
	GO:0043414	macromolecule methylation	32	2	0.21	0.01	BP
	GO:0048468	cell development	49	2	0.33	0.02	BP
	GO:0009451	RNA modification	49	2	0.33	0.02	BP
	GO:0023052	signaling	299	2	2	0.03	BP
	GO:0005730	nucleolus	75	12	0.48	0	CC
	GO:0030684	preribosome	16	5	0.1	0	CC
	GO:0019843	rRNA binding	17	3	0.1	0	MF
	GO:0008173	RNA methyltransferase activity	22	3	0.14	0	MF
	GO:0008757	S-adenosylmethionine-dependent methyltra...	45	3	0.28	0	MF
	GO:0016887	ATP hydrolysis activity	120	3	0.74	0.01	MF
	GO:0003723	RNA binding	353	8	2.17	0.01	MF
	GO:0016614	oxidoreductase activity, acting on CH-OH...	35	2	0.22	0.02	MF

### Sheet: Table S4
Cluster	GO.ID	Term	Annotated	Significant	Expected	classic	GO.cat
Cluster 1	GO:0170034	L-amino acid biosynthetic process	16	1	0.03	0.02	BP
	GO:0170033	L-amino acid metabolic process	45	2	0.1	0.02	BP
	GO:0170039	proteinogenic amino acid metabolic proce...	48	2	0.1	0.022	BP
	GO:0046903	secretion	18	1	0.04	0.022	BP
	GO:0170038	proteinogenic amino acid biosynthetic pr...	18	1	0.04	0.022	BP
	GO:0009064	glutamine family amino acid metabolic pr...	18	1	0.04	0.022	BP
	GO:0051179	localization	460	2	1	0.024	BP
	GO:0006952	defense response	20	1	0.04	0.025	BP
	GO:0009887	animal organ morphogenesis	21	1	0.05	0.026	BP
	GO:0006869	lipid transport	26	1	0.06	0.032	BP
	GO:0030182	neuron differentiation	38	1	0.08	0.046	BP
	GO:0005576	extracellular region	108	4	0.32	0.00028	CC
	GO:0016020	membrane	1810	9	5.37	0.00052	CC
	GO:0005615	extracellular space	17	1	0.05	0.02718	CC
	GO:0070161	anchoring junction	22	1	0.07	0.03504	CC
	GO:0016298	lipase activity	26	2	0.09	0.021	MF
	GO:0019205	nucleobase-containing compound kinase ac...	15	1	0.05	0.03	MF
	GO:0004620	phospholipase activity	15	1	0.05	0.03	MF
	GO:0016811	hydrolase activity, acting on carbon-nit...	16	1	0.05	0.032	MF
	GO:0008194	UDP-glycosyltransferase activity	16	1	0.05	0.032	MF
	GO:0015276	ligand-gated monoatomic ion channel acti...	17	1	0.06	0.034	MF
	GO:0005319	lipid transporter activity	17	1	0.06	0.034	MF
	GO:0048018	receptor ligand activity	19	1	0.06	0.038	MF
Cluster 2	GO:0005975	carbohydrate metabolic process	117	2	0.47	0.026	BP
	GO:0009968	negative regulation of signal transducti...	16	1	0.06	0.034	BP
	GO:0006979	response to oxidative stress	16	1	0.06	0.034	BP
	GO:0098542	defense response to other organism	18	1	0.07	0.038	BP
	GO:0005576	extracellular region	108	5	0.36	4.4e-07	CC
	GO:0071944	cell periphery	232	2	0.78	0.048	CC
	GO:0008289	lipid binding	82	3	0.4	0.0014	MF
	GO:0004553	hydrolase activity, hydrolyzing O-glycos...	45	2	0.22	0.0066	MF
	GO:1901265	nucleoside phosphate binding	864	6	4.22	0.0119	MF
